# Large scale genomic rearrangements in selected *Arabidopsis thaliana* T-DNA lines are caused by T-DNA insertion mutagenesis

**DOI:** 10.1101/2021.03.03.433755

**Authors:** Boas Pucker, Nils Kleinbölting, Bernd Weisshaar

## Abstract

**Background:** Experimental proof of gene function assignments in plants is based on mutant analyses. T-DNA insertion lines provided an invaluable resource of mutants and enabled systematic reverse genetics-based investigation of the functions of *Arabidopsis thaliana* genes during the last decades.

**Results:** We sequenced the genomes of 14 *A. thaliana* GABI-Kat T-DNA insertion lines, which eluded flanking sequence tag-based attempts to characterize their insertion loci, with Oxford Nanopore Technologies (ONT) long reads. Complex T-DNA insertions were resolved and 11 previously unknown T-DNA loci identified, resulting in about 2 T-DNA insertions per line and suggesting that this number was previously underestimated. T-DNA mutagenesis caused fusions of chromosomes along with compensating translocations to keep the gene set complete throughout meiosis. Also, an inverted duplication of 800 kbp was detected. About 10% of GABI-Kat lines might be affected by chromosomal rearrangements, some of which do not involve T-DNA. Local assembly of selected reads was shown to be a computationally effective method to resolve the structure of T-DNA insertion loci. We developed an automated workflow to support investigation of long read data from T-DNA insertion lines. All steps from DNA extraction to assembly of T-DNA loci can be completed within days.

**Conclusion:** Long read sequencing was demonstrated to be an effective way to resolve complex T-DNA insertions and chromosome fusions. Many T-DNA insertions comprise not just a single T-DNA, but complex arrays of multiple T-DNAs. It is becoming obvious that T-DNA insertion alleles must be characterized by exact identification of both T-DNA::genome junctions to generate clear genotype-to-phenotype relations.
