## Additional file 1 for "Large scale genomic rearrangements in selected *Arabidopsis thaliana* T-DNA lines are caused by T-DNA insertion mutagenesis"

### Sheet: lines selected
Additional file 1: Summary of GABI-Kat insertion line data, segregation data for the F2 families after selection for sulfadiazine resistance, sequencing data including run IDs from submission to ENA/SRA, and accession numbers of T-DNA free junction sequences.
Line-ID	CDSi hit	ins. position (PCR conf.)	ins. position (pred. init. FST)	comment	seq date	T2s in DNA pool
038B07	At4g19510	Chr4:10634782	Chr4:10635729	false positive confirmation	2019-09-12	50 leaves from young plantlets
040A12	At1g52720	Chr1:19641040	Chr1:2927875	false positive confirmation	2019-09-04	23 plantlets from plate
050B11	At5g64610	Chr5:25828526	Chr5:25828527		2019-09-11	50 leaves from young plantlets
082G09	At3g19080	Chr3:6597745	Chr3:6597745		2019-09-11	50 leaves from young plantlets
089D12	At5g51660	Chr5:20986385	Chr5:20986385		2019-09-12	50 leaves from young plantlets
290G05	At5g47635	Chr5:19307474	Chr5:19307638		2019-09-13	50 leaves from young plantlets
399C06	At2g20620	Chr2:8892970	Chr2:8892970		2019-09-11	50 leaves from young plantlets
410B07	At5g07620	Chr5:2408133	Chr5:2408133		2019-09-13	50 leaves from young plantlets
430F05	At3g14720	Chr3:4946538	Chr3:4946552		2019-09-04	34 plantlets from plate
433E06	At1g73770	Chr1:27742294	Chr1:27742275		2019-09-13	50 leaves from young plantlets
654A12	At1g45688	Chr1:17192270	Chr1:17192277		2019-09-06	33 plantlets from plate
767D12	At2g19210	Chr2:8338090	Chr2:8338072		2019-09-06	28 plantlets from plate
909H04	At1g54390	Chr1:20306690	Chr1:20306582		2019-09-04	39 plantlets from plate
947B06	At1g77740	Chr1:29221321	Chr1:29221397		2019-09-11	50 leaves from young plantlets

### Sheet: segregation data
Additional file 1: Summary of GABI-Kat insertion line data, segregation data for the F2 families after selection for sulfadiazine resistance, sequencing data including run IDs from submission to ENA/SRA, and accession numbers of T-DNA free junction sequences.
Line-ID	number of seeds	germinated	resistant	lethal	wt control died
038B07	100	90	85	5	10/10
040A12	100	91	76	13	10/10
050B11	100	71	51	20	10/10
082G09	100	89	59	30	10/10
089D12	100	94	67	27	8/10
290G05	100	74	55	19	10/10
399C06	100	65	53	12	9/10
410B07	100	86	70	16	10/10
430F05	100	81	88	3	9/10
433E06	100	97	66	31	10/10
654A12	100	100	94	6	10/10
767D12	100	97	77	20	10/10
909H04	100	98	92	6	9/10
947B06	100	89	73	16	10/10

### Sheet: seq overview
Additional file 1: Summary of GABI-Kat insertion line data, segregation data for the F2 families after selection for sulfadiazine resistance, sequencing data including run IDs from submission to ENA/SRA, and accession numbers of T-DNA free junction sequences.
Line-ID	number of reads	nucleotides	average read length	coverage	flow cell	sample ID (ENA)	ENA run ID (FASTQ)	ENA run ID (FAST5)	AccNo of junction seqs
038B07	398720	6517464273	16345	45	R10,R9.4.1	ERS4125359	ERR3712242,ERR3712243	ERR3887418,ERR3887417
040A12	474883	8466406267	17828	58	R9.4.1	ERS4125360	ERR3712244	ERR3887416
050B11	206668	4643799802	22469	32	R9.4.1	ERS4125361	ERR3712245	ERR3887415
082G09	215243	4895390101	22743	34	R9.4.1	ERS4125362	ERR3712246	ERR3887414	HG993292
089D12	367067	5298441404	14434	37	R10	ERS4125363	ERR3712247	ERR3887413
290G05	861838	8391216448	9736	58	R9.4.1	ERS4125364	ERR3712248	ERR3887412
399C06	201002	3908422253	19444	27	R9.4.1	ERS4125365	ERR3712249	ERR3887411
410B07	595698	10398580198	17456	72	R9.4.1	ERS4125366	ERR3712250	ERR3887410
430F05	554330	9314879711	16803	64	R9.4.1	ERS4125367	ERR3712251	ERR3887409
433E06	491932	6478893090	13170	45	R9.4.1	ERS4125368	ERR3712252	ERR3887408	HG993293
654A12	387419	5560220863	14351	38	R9.4.1	ERS4125369	ERR3712253	ERR3887407	HG993294
767D12	370440	6818746532	18407	47	R9.4.1	ERS4125370	ERR3712254	ERR3887505	HG993295
909H04	406883	9718801644	23885	67	R9.4.1	ERS4125371	ERR3712255	ERR3887506	HG993296
947B06	355425	6428412131	18086	44	R10	ERS4125372	ERR3712256	ERR3887507
