## Additional file 3 for "Large scale genomic rearrangements in selected *Arabidopsis thaliana* T-DNA lines are caused by T-DNA insertion mutagenesis"

### Sheet: insertions listed
Additional file 3: Overview of the T-DNA insertions and associated structural variants in the investigated GABI-Kat lines.
Overview of insertions and fusion points with designations assigned to the various loci. Note that the term "2nd border" used in the text is represented here by the mark "failed" for border 1 and border 2. Insertion loci and the borders (which can switch from one chromosome to another) are sorted here according to genomic position according to the TAIR9 assembly sequence.
LineID	insertion designation	border 1 (FST)	border 1 (conf. PCR)	border 1 (ONT)	border 2 (FST)	border 2 (conf. PCR)	border 2 (ONT)	classification	border orientation (north to south)	ONT detected	T-DNA present	LB---LB	internal RB::RB	bvb (not T-DNA)	canonical T-DNA	T-DNA free junction	chrom. rearrgmnt
GK-038B07	038B07-At1g14080	none	n.a.	Chr1:4822654	none	n.a.	Chr1:4822663	insertion of T-DNA array, previously unknown insertion	LB, internal RB::RB fusion with backbone, truncated LB	1	1	1	1	1
GK-038B07	038B07-At5g53560-At3g26440	none	n.a.	Chr5:21759452	none	n.a.	Chr3:9679983	chromosome fusion with T-DNA array, previously unknown insertion	LB, internal RB::RB fusion, LB	1	1	1	1				S-5::3-S
GK-038B07	038B07-K19E20-At5g53560	none	n.d.	Chr5:19838892	none	n.d.	Chr5:21759440	chromosome fusion with T-DNA array, inversion, previously unknown insertion	LB, internal RB::RB fusion with backbone, LB	1	1	1	1	1			N-5::5-N
GK-038B07	038B07-K19E20-At3g26440	Chr5:19839000	n.d.	Chr5:19838914	none	n.d.	Chr3:9679956	chromosome fusion with T-DNA array	LB, internal RB::RB fusion, truncated LB		1	1	1				S-5::3-N
GK-038B07	038B07-At4g19510	Chr4:10634782	Chr4:10634782 (contamination)	not found	none	failed	not found	false positive confirmation due to contamination of the confirmation PCR	n.a.
GK-040A12	040A12-At1g09070	Chr1:2927858	Chr1:2927866	Chr1:2927866	Chr1:2927875	Chr1:2927875	Chr1:2927875	insertion of T-DNA array	LB, internal RB::RB fusion, LB		1	1	1
GK-040A12	040A12-At1g52720	Chr1:19640991	Chr1:19640988 (contamination)	not found	none	failed	not found	false positive confirmation due to contamination of the confirmation PCR	n.a.
GK-040A12	040A12-At5g06870	Chr5:2134042	failed	not found	none	n.d.	not found	false prediction	n.a.
GK-050B11	050B11-At5g64610	Chr5:25828527	Chr5:25828526	Chr5:25828533	none	failed	Chr5:25828557	canonical T-DNA insertion	LB, truncated RB		1				1
GK-082G09	082G09-At5g57020-0-At3g19080	n.a.	n.a.	Chr5:23076915	n.a.	n.a.	Chr3:6602070	chromosome fusion without T-DNA	n.a.							1	S-5::3-S
GK-082G09	082G09-At5g57020-At3g19080	Chr5:23076864	failed	Chr5:23076864	Chr3:6597745	Chr3:6597745	Chr3:6597745	chromosome fusion with T-DNA array	LB, internal RB::RB and LB::LB fusions with backbone, truncated RB		1		1	1			N-3::5-N
GK-089D12	089D12-At5g51660-At3g63490	none	failed	Chr3:23444217	Chr5:20986385	Chr5:20986385	Chr5:20986426	chromosome fusion with canonical T-DNA	truncated RB, LB		1				1		N-3::5-S
GK-089D12	089D12-At3g63490-At5g51660	none	n.d.	Chr5:20986387	none	n.d.	Chr3:23444262	chromosome fusion with canonical T-DNA, previously unknown insertion	truncated RB, truncated LB	1	1				1		N-5::3-S
GK-290G05	290G05-At5g47635	Chr5:19307474	Chr5:19307474	Chr5:19307474	none	failed	Chr5:19307477	canonical T-DNA insertion	LB, truncated RB		1				1
GK-399C06	399C06-At2g20620	Chr2:8892970	Chr2:8892970	Chr2:8892970	none	failed	Chr2:8893797	canonical T-DNA insertion	truncated LB, truncated RB		1				1
GK-399C06	399C06-MNA5	Chr5:26115152	n.d.	Chr5:26115170	none	n.d.	Chr5:26115181	canonical T-DNA insertion	LB, truncated RB		1				1
GK-410B07	410B07-At5g07620	Chr5:2408133	Chr5:2408133	Chr5:2408133	Chr5:2409935	failed	Chr5:2409931	insertion of T-DNA array	LB, internal RB::RB fusion, LB		1	1	1
GK-430F05	430F05-At3g14720	none	failed	Chr3:4946538	Chr3:4946552	Chr3:4946538	Chr3:4946548	insertion of T-DNA array	LB, internal RB::RB fusion, LB		1	1	1
GK-430F05	430F05-At4g23850	none	n.a.	Chr4:12405237	none	n.a.	Chr4:12405273	insertion of T-DNA array, previously unknown insertion	backbone, LB	1	1			1
GK-430F05	430F05-Chr4_peri_centromeric_region	none	n.a.	Chr4:peri_centromeric_region	none	n.a.	Chr4:peri_centromeric_region	canonical T-DNA insertion, previously unknown insertion	truncated LB, LB	1	1	1			1
GK-433E06	433E06-F9L1-0-At1g73770	n.a.	n.a.	Chr1:27743995	n.a.	n.a.	Chr1:5237655	chromosome fusion without T-DNA	n.a.							1	S-1::1-S
GK-433E06	433E06-At1g73770-F9L1	Chr1:27742275	Chr1:27742294	Chr1:27742300	Chr1:5237615	failed	Chr1:5237606	chromosome fusion with T-DNA array	LB, internal RB::RB fusion, LB		1	1	1				N-1::1-N
GK-433E06	433E06-At2g34540	Chr2:14551989	n.d.	not found	none	n.d.	not found	false prediction	n.a.
GK-433E06	433E06-At4g13660	Chr4:7947940	failed	not found	none	n.d.	not found	false prediction	n.a.
GK-654A12	654A12-At1g45688-FCAALL	Chr1:17192277	Chr1:17192270	Chr1:17192270	none	failed	Chr4:8469866	chromosome fusion with T-DNA array	LB, internal RB::RB fusion, backbone		1		1	1			N-1::4-S
GK-654A12	654A12-FCAALL-0-At1g45688	n.a.	n.a.	Chr4:8469829	n.a.	n.a.	Chr1:17192290	chromosome fusion without T-DNA	n.a.							1	N-4::1-S
GK-654A12	654A12-At2g15050	none	n.a.	Chr2:6521419	none	n.a.	Chr2:6521398	insertion of T-DNA array, previously unknown insertion, small inversion	LB, internal RB::RB fusion, LB	1	1	1	1
GK-767D12	767D12-At2g19210-At2g21385	Chr2:8338069	Chr2:8338090	Chr2:8338090	none	failed	Chr2:9149550	insertion of T-DNA array, large inversion	truncated LB, internal LB::LB and RB::RB fusions, LB		1	1	1				N-2::2-N
GK-767D12	767D12-At2g21385-0-At2g19210	n.a.	n.a.	Chr2:8352784	n.a.	n.a.	Chr2:8338361	inversion junction (without T-DNA)	n.a.							1	S-2::2-S
GK-767D12	767D12-At2g29940	none	n.a.	Chr2:12765298	none	n.a.	Chr2:12765324	canonical T-DNA insertion, previously unknown insertion	truncated RB, LB	1	1				1
GK-909H04	909H04-At1g38212	none	n.a.	Chr1:14347029	none	n.a.	Chr1:14347042	canonical T-DNA insertion, previously unknown insertion	truncated RB, LB	1	1
GK-909H04	909H04-At1g54385-cp-At1g54440	n.a.	n.a.	Chr1:20303981	n.a.	n.a.	Chr1:20326823	insertion of plastome DNA fragment, duplicated inversion of almost 20 kbp	n.a.							2
GK-909H04	909H04-At1g54390	none	Chr1:20306690	Chr1:20307026	Chr1:20306577	failed	Chr1:20306552	canonical T-DNA insertion, duplicated inversion	LB, truncated LB		1	1			1
GK-909H04	909H04-MSF3	none	n.a.	Chr2:8107908	none	n.a.	Chr2:8110540	canonical T-DNA insertion, previously unknown insertion	LB, truncated RB	1	1				1
GK-947B06	947B06-At1g77740	Chr1:29221397	failed	Chr1:29221305	Chr1:29221321	Chr1:29221321	Chr1:29221321	insertion of T-DNA array	LB, internal RB::RB fusion, LB		1	1	1
GK-947B06	947B06-T7M7	none	n.a.	Chr2:16843615	none	n.a.	Chr2:16843634	insertion of T-DNA array, previously unknown insertion	LB, internal RB::RB fusion with backbone, LB	1	1	1	1	1
									sum:	11	26	14	14	6	10	6
n.d.	not dertermined
n.a.	not applicable
bvb	binary vector backbone
